# A new comparative framework for estimating selection on synonymous substitutions

**DOI:** 10.1101/2024.09.17.613331

**Authors:** Hannah Verdonk, Alyssa Pivirotto, Vitor Pavinato, Jody Hey, Sergei LK Pond

**Affiliations:** Institute for Genomics and Evolutionary Medicine, Department of Biology, Temple University, Philadelphia, Pennsylvania, USA; Center for Computational Genetics and Genomics, Department of Biology, Temple University, Philadelphia, Pennsylvania, USA

## Abstract

Selection on synonymous codon usage is a well known and widespread phenomenon, yet existing models often do not account for it or its effect on synonymous substitution rates. In this article, we develop and expand the capabilities of Multiclass Synonymous Substitution (MSS) models, which account for such selection by partitioning synonymous substitutions into two or more classes and estimating a relative substitution rate for each class, while accounting for important confounders like mutation bias. We identify extensive heterogeneity among relative synonymous substitution rates in an empirical dataset of ∼12,000 gene alignments from twelve *Drosophila* species. We validate model performance using data simulated under a forward population genetic simulation, demonstrating that MSS models are robust to model misspecification. MSS rates are significantly correlated with other covariates of selection on codon usage (population-level polymorphism data and tRNA abundance data), suggesting that models can detect weak signatures of selection on codon usage. With the MSS model, we can now study selection on synonymous substitutions in diverse taxa, independent of any *a priori* assumptions about the forces driving that selection.
