## Supplementary material for "A new comparative framework for estimating selection on synonymous substitutions": Genetic algorithm model fits on parametric simulation data

replicate_ID	GA_nullmodel_BIC	GA_selected_bestmodel	GA_bestmodel_BIC
15	1376319.08252235	{ {0, 0, 0, 0, 0, 0, 0, 0, 0, 0, 0, 0, 0, 0, 0, 0, 0, 0} }	1376319.08252235
17	1377903.74162702	{ {0, 1, 0, 1, 1, 0, 1, 0, 1, 0, 1, 0, 1, 0, 1, 1, 0, 1} }	1377903.60777697
20	1375162.1010234	{ {0, 0, 0, 0, 0, 0, 0, 0, 0, 0, 0, 0, 0, 0, 0, 0, 0, 0} }	1375162.1010234
16	1379448.6967529	{ {0, 0, 0, 0, 0, 0, 0, 0, 0, 0, 0, 0, 0, 0, 0, 0, 0, 0} }	1379448.6967529
4	1377372.56111437	{ {0, 0, 0, 0, 0, 0, 0, 0, 0, 0, 0, 0, 0, 0, 0, 0, 0, 0} }	1377372.56111437
3	1379217.3574629	{ {0, 0, 0, 0, 0, 0, 0, 0, 0, 0, 0, 0, 0, 0, 0, 0, 0, 0} }	1379217.3574629
23	1377597.84068897	{ {0, 0, 0, 0, 0, 0, 0, 0, 0, 0, 0, 0, 0, 0, 0, 0, 0, 0} }	1377597.84068897
1	1376498.3122728	{ {0, 0, 0, 0, 0, 0, 0, 0, 0, 0, 0, 0, 0, 0, 0, 0, 0, 0} }	1376498.3122728
7	1375616.32120462	{ {0, 0, 0, 0, 0, 0, 0, 0, 0, 0, 0, 0, 0, 0, 0, 0, 0, 0} }	1375616.32120462
8	1381538.47679121	{ {0, 0, 0, 0, 0, 0, 0, 0, 0, 0, 0, 0, 0, 0, 0, 0, 0, 0} }	1381538.47679121
9	1377151.52098927	{ {0, 0, 0, 0, 0, 0, 0, 0, 0, 0, 0, 0, 0, 0, 0, 0, 0, 0} }	1377151.52098927
2	1379025.43817941	{ {0, 0, 0, 0, 0, 0, 0, 0, 0, 0, 0, 0, 0, 0, 0, 0, 0, 0} }	1379025.43817941
25	1378297.96002313	{ {0, 0, 0, 0, 0, 0, 0, 0, 0, 0, 0, 0, 0, 0, 0, 0, 0, 0} }	1378297.96002313
11	1375594.73447794	{ {0, 0, 0, 0, 0, 0, 0, 0, 0, 0, 0, 0, 0, 0, 0, 0, 0, 0} }	1375594.73447794
18	1378073.8071584	{ {0, 0, 0, 0, 0, 1, 0, 0, 1, 1, 0, 0, 0, 0, 0, 0, 0, 1} }	1378071.87622467
14	1373661.73125148	{ {0, 0, 0, 0, 0, 0, 0, 0, 0, 0, 0, 0, 0, 0, 0, 0, 0, 0} }	1373661.73125148
12	1377645.01356102	{ {0, 0, 0, 0, 0, 0, 0, 0, 0, 0, 0, 0, 0, 0, 0, 0, 0, 0} }	1377645.01356102
22	1379125.33817828	{ {0, 0, 0, 0, 0, 0, 0, 0, 0, 0, 0, 0, 0, 0, 0, 0, 0, 0} }	1379125.33817828
13	1374281.7048229	{ {0, 0, 1, 1, 1, 0, 0, 1, 0, 0, 0, 0, 1, 0, 0, 1, 0, 1} }	1374281.30022942
21	1378892.51881201	{ {0, 0, 0, 0, 0, 0, 0, 0, 0, 0, 0, 0, 0, 0, 0, 0, 0, 0} }	1378892.51881201
5	1377492.50094585	{ {0, 0, 0, 0, 0, 0, 0, 0, 0, 0, 0, 0, 0, 0, 0, 0, 0, 0} }	1377492.50094585
19	1377938.75140617	{ {0, 0, 0, 0, 0, 0, 0, 0, 0, 0, 0, 0, 0, 0, 0, 0, 0, 0} }	1377938.75140617
24	1376455.0159194	{ {0, 0, 0, 0, 0, 0, 0, 0, 0, 0, 0, 0, 0, 0, 0, 0, 0, 0} }	1376455.0159194
6	1377061.51542665	{ {0, 0, 0, 0, 0, 0, 0, 0, 0, 0, 0, 0, 0, 0, 0, 0, 0, 0} }	1377061.51542665
10	1373631.42761514	{ {0, 0, 0, 0, 0, 0, 0, 0, 0, 0, 0, 0, 0, 0, 0, 0, 0, 0} }	1373631.42761514
